# In vivo metabolite tracing of T cells

**DOI:** 10.1101/2020.08.21.261503

**Authors:** Ryan D. Sheldon, Eric H. Ma, Lisa M. DeCamp, Kelsey S. Williams, Russell G. Jones

**Affiliations:** Metabolic and Nutritional Programming, Center for Cancer and Cell Biology, Van Andel Institute, Grand Rapids, MI 49503, USA

**Keywords:** stable isotope tracing, immunity, metabolism, immunometabolism, T cells, cell sorting

## Abstract

T cells are integral players in the adaptive immune system that readily adapt their metabolism to meet their energetic and biosynthetic needs. A major hurdle to understand physiologic T cell metabolism has been the differences between in vitro cell culture conditions and the complex in vivo milieu. To address this, we have developed a protocol that merges traditional immunology infection models with whole-body metabolite infusion and mass spectrometry (MS)-based metabolomic profiling to assess T cell metabolism *in vivo*. In this protocol, pathogen-infected mice are infused via the tail vein with an isotopically labeled metabolite, followed by rapid magnetic bead isolation to purify T cell populations and then stable isotope labeling (SIL) analysis conducted by MS. This procedure enables researchers to evaluate metabolic substrate utilization by specific T cell subpopulations in the context of physiological immune responses in vivo.
