## Supplementary material for "In vivo metabolite tracing of T cells": Table S1

### Sheet: Table S1. LCMS compound list
compound	formula	rt
Uracil	C4H4N2O2	5.388
n-Butyric acid	C4H8O2	6.521
Erythro-sphingosine 1-phosphate	C18H38NO5P	6.591
Adenine	C5H5N5	6.593
Creatinine	C4H7N3O	6.765
Uridine	C9H12N2O6	7.197
Hypoxanthine	C5H4N4O	7.537
2'-Deoxycytidine	C9H13N3O4	7.789
L-Phenylalanine	C9H11NO2	8.062
L-Carnitine	C7H15NO3	8.116
glucosamine	C6H13NO5	8.186
L-Leucine	C6H13NO2	8.242
Hydroquinone	C6H6O2	8.337
Gentisic acid	C7H6O4	8.355
inosine	C10H12N4O5	8.425
4-Hydroxybutyric acid (GHB)	C4H8O3	8.488
L-Isoleucine	C6H13NO2	8.571
D-(+)-Xylose	C5H10O5	8.731
Pantothenic acid	C9H17NO5	8.749
Cytidine	C9H13N3O5	8.88
L-Tryptophan	C11H12N2O2	8.903
indole	C8H7N	8.907
N-Acetyl-L-alanine	C5H9NO3	8.916
methionine	C5H11NO2S	9.013
Xanthine	C5H4N4O2	9.069
2-Hydroxybutyric acid	C4H8O3	9.139
L-Valine	C5H11NO2	9.396
L-Proline	C5H9NO2	9.416
3-Hydroxybutyric acid	C4H8O3	9.437
N-Acetylglycine	C4H7NO3	9.477
dUMP	C9H13N2O8P	9.5
lactate	C3H6O3	9.518
D-(-)-Fructose	C6H12O6	9.954
allantoin	C4H6N4O3	10.049
orotic acid	C5H4N2O4	10.088
L-Tyrosine	C9H11NO3	10.153
N-Acetyl-DL-serine	C5H9NO4	10.287
Sorbitol	C6H14O6	10.3
N-Acetylornithine	C7H14N2O3	10.366
1-methylhistidine	C7H11N3O2	10.482
S-adenosylhomocysteine	C14H20N6O5S	10.658
dihydroorotate	C5H6N2O4	10.744
biotin	C10H16N2O3S	10.751
N-Acetylasparagine	C6H10N2O4	10.751
4-hydroxy-proline	C5H9NO3	10.875
Creatine	C4H9N3O2	10.886
Flavin adenine dinucleotide (FAD)	C27H33N9O15P2	10.993
D-(+)-Glucose	C6H12O6	11.015
L-Alanine	C3H7NO2	11.112
3-Ureidopropionic acid	C4H8N2O3	11.157
L-Threonine	C4H9NO3	11.175
Hypotaurine	C2H7NO2S	11.348
Sucrose	C12H22O11	11.351
Xanthosine	C10H12N4O6	11.387
Orotidine	C10H12N2O8	11.412
acetyl-CoA	C23H38N7O17P3S	11.529
L-Glutamine	C5H10N2O3	11.565
dAMP	C10H14N5O6P	11.567
L-Threonic acid	C4H8O5	11.641
Taurine	C2H7NO3S	11.668
Suberic acid	C8H14O4	11.689
L-Glycine	C2H5NO2	11.801
Uric acid	C5H4N4O3	11.835
N-Acetylneuraminic acid	C11H19NO9	11.88
L-Asparagine	C4H8N2O3	11.891
NAD+	C21H27N7O14P2	12.075
L-Citrulline	C6H13N3O3	12.075
D-gluconate	C6H12O7	12.093
L-Serine	C3H7NO3	12.102
L-Histidine	C6H9N3O2	12.251
AMP	C10H14N5O7P	12.255
NADH	C21H29N7O14P2	12.397
Pimelic acid	C7H12O4	12.426
L-Glutathione (reduced)	C10H17N3O6S	12.444
N-Glycolylneuraminic acid	C11H19NO10	12.546
Myoinositol	C6H12O6	12.598
L-Glutamic acid	C5H9NO4	12.701
CDP-choline	C14H26N4O11P2	12.787
2-Aminoadipic acid	C6H11NO4	12.805
deoxyribose-phosphate	C5H11O7P	12.944
L-Aspartic acid	C4H7NO4	12.951
dCMP	C9H14N3O7P	13.009
Adipic acid	C6H10O4	13.03
2-Methylglutaric acid	C6H10O4	13.03
N-Acetyl-a-D-glucosamine 1-phosphate	C8H16NO9P	13.036
N-Acetylglutamic acid	C7H11NO5	13.048
dTDP	C10H16N2O11P2	13.059
3-Hydroxy-3-methylglutaric acid	C6H10O5	13.079
Methylsuccinic acid	C5H8O4	13.124
O-Phosphorylethanolamine	C2H8NO4P	13.126
Glycerol 3-phosphate	C3H9O6P	13.198
D-Ribose-1-phosphate	C5H11O8P	13.228
cyclic-AMP	C10H12N5O6P	13.273
UMP	C9H13N2O9P	13.275
AICA ribonucleotide	C9H15N4O8P	13.284
Adenosine diphosphate ribose	C15H23N5O14P2	13.316
ADP	C10H15N5O10P2	13.413
Itaconic acid	C5H6O4	13.415
Phosphocreatine	C4H10N3O5P	13.422
IMP	C10H13N4O8P	13.435
dihydroxy-acetone-phosphate	C3H7O6P	13.446
Glutaric acid	C5H8O4	13.451
UDP-N-acetylglucosamine	C17H27N3O17P2	13.48
CDP-ethanolamine	C11H20N4O11P2	13.548
Ribose 5-P	C5H11O8P	13.588
CMP	C9H14N3O8P	13.656
Succinic acid	C4H6O4	13.694
D-a-Hydroxyglutaric acid	C5H8O5	13.872
malonic acid	C3H4O4	13.888
Arginosuccinic acid	C10H18N4O6	13.901
D-Glucose 6-phosphate	C6H13O9P	13.987
dTTP	C10H17N2O14P3	14.086
D-Sedoheptulose 7-phosphate	C7H15O10P	14.122
dCDP	C9H15N3O10P2	14.14
2-oxoglutarate	C5H6O5	14.161
GMP	C10H14N5O8P	14.21
D-glyceraldehdye-3-phosphate	C3H7O6P	14.265
Malic acid	C4H6O5	14.357
UDP-Hexose	C15H24N2O17P2	14.384
ATP	C10H16N5O13P3	14.475
Fructose-6-phosphate	C6H13O9P	14.479
UDP	C9H14N2O12P2	14.547
NADP+	C21H28N7O17P3	14.576
fumaric acid	C4H4O4	14.583
Ureidosuccinic acid	C5H8N2O5	14.732
L-Glutathione oxidized	C20H32N6O12S2	14.764
CDP	C9H15N3O11P2	14.827
ADP-D-glucose	C16H25N5O15P2	15.04
3-Phosphoglyceric acid	C3H7O7P	15.047
GDP	C10H15N5O11P2	15.391
Oxalic acid	C2H2O4	15.427
UTP	C9H15N2O15P3	15.445
Ornithine HCl	C5H12N2O2	15.61
citric acid	C6H8O7	15.899
L-Lysine	C6H14N2O2	16.245
GTP	C10H16N5O14P3	16.435
5-phosphoribosyl-1-pyrophosphate	C5H13O14P3	16.582
DL-Arginine	C6H14N4O2	16.758
