## Supplementary material for "In vivo metabolite tracing of T cells": Table S2

### Sheet: Table S2. GCMS compound list
compound	quantifier fragment formula	rt	quantifier fragment mz	qualifier fragement m/z
Pyruvic acid	C6H12N1O3Si	9.74	174	216
Lactic acid	C11H25O3Si2	12.917	261	189
Alanine	C11H26N1O2Si2	13.394	260	158
Glycine	C10H24N1O2Si2	13.475	246	189
Valine	C13H30N1O2Si2	14.795	288	260
Leucine	C14H32N1O2Si2	15.248	302	274
Isoleucine	C14H32N1O2Si2	15.608	302	274
Proline	C13H28N1O2Si2	16.179	286	184
Succinic acid	C12H25O4Si2	16.106	289	331
Fumaric acid	C12H23O4Si2	16.389	287	329
Pyroglutamate	C13H26N1O3Si2	17.924	300	198
Methionine	C13H30NO2Si2S	18.22	320	218
Serine	C17H40N1O3Si3	18.41	390	288
Threonine	C18H42NO3Si3	18.578	404	376
Phenylalanine	C17H30NO2Si2	19.274	336	234
aketoglutarate oxime	C14H28N1O5Si2	18.5	346	375
Malic	C18H39O5Si3	19.578	419	287
Aspartic	C18H40N1O4Si3	19.978	418	390
Cysteine	C17H40N1O2Si3S	20.289	406	304
Glutamic	C19H42N1O4Si3	21.04	432	330
Asparagine	C18H41N2O3Si3	21.137	417	400
Lysine	C24H56N2O2Si3	21.816	488	198
Glutamine	C19H43N2O3Si3	21.977	431	357
Histidine	C20H42N3O2Si3	23.46	440	196
Citric acid	C20H39O6Si3	23.776	459	591
Tyrosine	C23H44NO3Si3	23.846	466	302
